# Bacteria evolve macroscopic multicellularity via the canalization of phenotypically plastic cell clustering

**DOI:** 10.1101/2022.09.20.508687

**Authors:** Yashraj Chavhan, Sutirth Dey, Peter A. Lind

## Abstract

The evolutionary transition from unicellular to multicellular life was a key innovation in the history of life. Given scarce fossil evidence, experimental evolution has been an important tool to study the likely first step of this transition, namely the formation of undifferentiated cellular clusters. Although multicellularity first evolved in bacteria, the extant experimental evolution literature on this subject has primarily used eukaryotes. Moreover, it focuses on mutationally driven (and not environmentally induced) phenotypes. Here we show that both Gram-negative and Gram-positive bacteria exhibit phenotypically plastic (*i.e.*, environmentally induced) cell clustering. Under high salinity, they grow as elongated ~ 2 cm long clusters (not as individual planktonic cells). However, under habitual salinity, the clusters disintegrate and grow planktonically. We used experimental evolution with *Escherichia coli* to show that such clustering can be canalized successfully: the evolved bacteria inherently grow as macroscopic multicellular clusters, even without environmental induction. Highly parallel mutations in genes linked to cell wall assembly formed the genomic basis of canalized multicellularity. While the wildtype also showed cell shape plasticity across high versus low salinity, it was either canalized or reversed after evolution. Interestingly, a single mutation could canalize multicellularity by modulating plasticity at multiple levels of organization. Taken together, we show that phenotypic plasticity can prime bacteria for evolving undifferentiated macroscopic multicellularity.
