## Supplementary material for "Bacteria evolve macroscopic multicellularity via the canalization of phenotypically plastic cell clustering": Table S3

### Sheet: Table S3
Table S3: Mutations detected in the evolved S and R clones after experimental evolution
Clone	Genomic Min	Genomic Max	CDS position	Change nt	Type	Average quality	Strand bias	Protein effect	Coverage	AA position	AA change	Gene	Putative role/involvement
S1	96710	96710	709	G -> A	BSP	35	0.55	Substitution	20	237	G -> R	mraY	peptidoglycan biosynthesis; cell wall assembly
S1	4124122	4124122	335	(T)6 -> (T)5	Deletion	31	0.5	Frame Shift	34			cytR	negative transcriptional regulation (of metabolic process(es))
S2	3400531	3400531	557	G -> A	BSP	36	0.509	Substitution	111	186	S -> F	mreB	cytoskeletal protein; peptidoglycan biosynthesis; cell wall assembly
S2	96057	96057	56	T -> C	BSP	36	0.524	Substitution	63	19	F -> S	mraY	peptidoglycan biosynthesis; cell wall assembly
S2	581578	581577	45	ins (T)	Insertion	37	0.519	Frame Shift	72				prophage mutation
S3	165124	165124	395	A -> T	BSP	36	0.5	Substitution	32	132	Q -> L	mrcB	peptidoglycan biosynthesis; cell wall assembly
S3	665554	665554	760	C -> T	BSP	36	0.51	Substitution	49	254	E -> K	mrdB	peptidoglycan biosynthesis; cell wall assembly
S3	2459904	2459904	566	T -> G	BPS	37	0.529	Substitution	34	189	E -> A	fadI	fatty acid beta-oxidation
S3	2866947	2866947	605	A -> G	BPS	35	0.511	Substitution	45	202	L -> P	rpoS	RNA polymerase sigma factor
S4	96078	96078	77	C -> T	BSP	36	0.5	Substitution	22	26	A -> V	mraY	peptidoglycan biosynthesis; cell wall assembly
S5	96078	96078	77	C -> T	BSP	36	0.507	Substitution	75	26	A -> V	mraY	peptidoglycan biosynthesis; cell wall assembly
S5	2071308	2071308		G -> T	BPS	37	0.511		45			[up] isrC
R1	96078	96079	77	CC -> TT	BSPs	35	0.526	Substitution	38	26	A -> V	mraY	peptidoglycan biosynthesis; cell wall assembly
R1	1158579	1158579	711	-T	Deletion	28	0.5	Frame Shift	30			ptsG	glucose transmembrane transport
R2	94838	94838	189	C -> A	BSP	35	0.533	None	16			murF	peptidoglycan biosynthesis; cell wall assembly
R2	96069	96069	68	C -> T	BSP	36	0.545	Substitution	13	23	T -> M	mraY	peptidoglycan biosynthesis; cell wall assembly
R2	2810772	2810772	3	G -> C	BSP	35	0.588	None	17			mprA	negative transcriptional regulation of multidrug efflux pumps
R2	3010732	3010732	705	C -> T	BPS	36	0.545	None	22			hyuA	pyrimidine nucleobase catabolism
R3	668036	668036	182	A -> G	BSP	34	0.509	Substitution	53	61	L -> P	mrdA	peptidoglycan biosynthesis; cell wall assembly
R3	2810757	2810757	-13	A -> G	BSP	36	0.512		41			[up] mprA	negative transcriptional regulation of multidrug efflux pumps
R3	3986340	3986354		-TTATTACTCAGGAAG	Deletion	28	0.514		37			aslA <//> glmZ
R4	1393895	1393895	669	G -> A	BSP	35	0.5	None	38			mppA	peptidoglycan biosynthesis
R4	2352514	2352514		G -> T	BPS	37	0.522		23			glpT<_//_>glpA
R4	2810757	2810757	-13	A -> G	BSP	33	0.529		34			[up] mprA	negative transcriptional regulation of multidrug efflux pumps
R4	3214755	3214755	1709	A -> G	BPS	35	0.513	Substitution	78	570	D -> G	rpoD	RNA polymerase sigma factor
R4	1168987	1168987		T -> C	BPS	36	0.52		27			[up] bhsA	Multiple stress resistance protein, biofilm formation
R5	97072	97072	1071	-G	Deletion	28	0.522	Frame Shift	67	358-360	KVR->RYVNHG	mraY	peptidoglycan biosynthesis; cell wall assembly
R5	2026765	2026765	1253	G -> T	BSP	36	0.553	Substitution	38	418	P -> Q	dgcQ	catalysis of c-di-GMP synthesis; biofilm formation
R5	2517106	2517106	727	G -> A	BSP	35	0.543	None	35			pdeA	probable cyclic di-GMP phosphodiesterase; biofilm formation
R5	261644	261644	142	C -> T	BPS	36	0.519	Truncation	55			proA	L-proline biosynthesis
	Mutations linked to cell surface properties
	Mutations without a known link to cell surface properties
