## Supplementary material for "Bacteria evolve macroscopic multicellularity via the canalization of phenotypically plastic cell clustering": Source data Fig 3 and Fig S6

### Sheet: Data Fig 3 Cell perimeter (µm)
S1 low salinity	S1 high salinity	S2 low salinity	S2 high salinity	S3 low salinity	S3 high salinity	S4 low salinity	S4 high salinity	S5 low salinity	S5 high salinity	Anc low salinity	Anc high salinity	R1 low salinity	R1 high salinity	R2 low salinity	R2 high salinity	R3 low salinity	R3 high salinity	R4 low salinity	R4 high salinity	R5 low salinity	R5 high salinity
4.804	5.562	22.802	6.127	5.269	4.711	2.521	11.275	5.016	2.978	6.51	4.415	8.191	5.068	3.286	6.687	4.95	26.49	4.352	2.481	9.426	5.231
5.395	8.037	4.531	5.731	5.028	4.028	5.256	7.114	6.462	11.775	4.202	4.314	7.533	7.735	4.17	3.499	4.615	5.022	3.904	3.415	3.5	7.92
5.051	7.63	5.101	9.424	5.663	3.843	5.179	17.318	2.474	7.941	7.724	4.42	7.135	15.002	4.984	3.348	7.164	5.459	5.28	3.892	4.775	5.646
4.289	5.984	5.879	9.443	5.525	5.037	15.179	23.945	4.531	6.303	7.943	4.107	5.611	6.313	4.357	11.834	5.823	4.11	3.754	4.952	4.659	5.537
5.114	4.831	4.493	4.554	2.362	6.509	4.915	11.052	16.135	50.633	6.297	3.183	6.222	14.346	4.975	12.482	5.327	4.308	3.262	4.839	4.698	5.962
4.437	7.221	4.544	10.059	5.871	4.493	4.796	10.94	5.103	5.933	6.724	3.904	4.178	8.244	2.787	2.885	5.987	3.817	5.648	6.314	3.792	5.378
5.122	3.08	3.582	6.5	5.901	3.982	4.89	16.282	5.71	7.831	5.83	2.875	6.975	7.819	2.149	4.297	9.451	6.958	3.434	3.358	3.363	5.59
6.756	7.136	5.086	6.086	9.337	4.76	3.893	9.994	5.643	6.598	3.901	3.594	6.308	7.574	4.538	3.694	4.962	5.584	5.014	5.403	6.44	5.556
5.838	7.383	4.42	2.568	5.136	5.28	3.977	14.396	7.798	6.232	5.823	4.725	5.008	7.091	5.196	6.046	2.468	26.532	3.221	5.803	4.244	6.398
5.026	7.168	4.805	7.192	5.589	4.758	5.712	11.508	7.119	5.696	5.899	3.904	6.68	4.314	4.116	9.623	1.963	6.075	4.112	5.953	5.58	6.637
4.895	7.737	6.378	6.351	5.016	8.025	4.495	8.511	7.476	5.442	5.883	4.415	5.713	5.849	6.296	7.006	4.002	28.971	4.953	4.671	2.464	4.099
4.145	13.957	5.722	9.514	6.702	4.239	5.081	9.18	8.716	8.593	6.499	3.799	5.885	5.355	3.988	10.469	4.652	5.651	2.728	4.327	4.411	4.774
4.821	6.614	6.546	9.097	4.518	2.107	9.2	140.404	7.828	7.647	6.318	4.415	5.521	5.659	4.434	8.742	7.791	67.471	5.547	6.168	5.141	4.41
5.767	7.706	3.748	8.477	4.842	5.663	5.051	7.063	7.059	15.029	5.868	16.137	4.156	6.977	5.029	4.282	4.032	7.399	3.95	4.482	5.406	3.921
6.005	5.262	4.818	4.765	4.814	4.813	3.841	4.852	5.597	7.786	5.856	3.494	5.708	8.82	8.657	3.796	5.539	6.872	5.202	3.313	4.902	2.773
4.72	5.54	5.89	4.441	5.013	4.261	3.787	12.499	8.179	5.777	2.259	4.107	4.822	5.887	5.607	4.497	11.221	31.927	4	4.762	6	10.229
4.101	5.632	4.922	8.006	5.026	5.459	4.093	8.116	3.712	12.903	4.984	3.08	5.18	5.774	4.553	4.565	5.758	5.367	3.382	5.599	5.37	8.678
4.858	7.523	9.118	5.57	4.893	5.311	5.266	7.8	4.003	5.018	6.936	3.904	4.933	5.256	4.535	8.63	6.156	23.648	6.366	6.055	4.124	9.753
3.539	5.934	4.24	6.658	2.621	4.306	7.202	14.414	4.444	11.832	4.403	4.107	5.298	3.542	4.653	8.188	4.685	13.436	5.678	3.442	5.517	9.505
4.641	3.744	6.812	27.066	4.209	6.57	5.093	10.916	4.878	20.282	6.092	3.494	6.172	2.481	4.038	6.555	4.341	4.542	2.773	3.921	2.259	7.574
3.416	3.183	6.597	2.362	6.75	2.574	3.841	19.914	3.115	7.679	3.78	3.904	6.442	7.748	6.041	5.721	3.927	17.836	3.859	6.332	5.075	7.782
5.335	8.433	4.729	6.345	5.712	3.821	4.807	8.886	6.651	7.561	4.328	3.08	5.596	11.991	4.224	6.26	3.057	6.002	4.614	5.917	4.895	5.01
4.919	5.557	5.277	30.228	2.259	5.3	5.997	10.309	6.597	24.634	2.705	3.696	5.43	5.85	2.795	6.589	4.662	7.703	4.915	4.354	7.171	5.54
5.077	8.61	5.298	11.094	6.336	6.739	3.836	8.075	5.602	4.805	5.014	3.494	6.246	8.162	5.647	8.609	5.086	5.536	3.905	3.066	5.19	6.366
6.289	8.718	4.75	9.494	6.773	3.154	3.084	12.015	4.327	6.143	4.302	4.42	5.982	5.423	5.293	9.359	5.822	36.351	3.939	6.474	5.376	5.327
4.824	3.766	3.642	5.479	5.159	7.188	5.515	20.743	4.95	7.852	4.791	3.696	4.869	3.125	5.139	7.351	4.781	7.402	4.277	3.88	4.383	8.479
5.141	4.034	6.984	7.663	5.196	4.909	4.023	6.817	4.864	9.592	6.053	3.285	5.524	4.704	4.448	6.245	5.439	30.055	3.854	3.387	4.458	4.92
5.167	6.56	6.038	5.569	3.984	4.673	4.594	9.121	7.376	9.509	6.725	4.725	5.532	6.923	4.594	4.96	4.8	7.543	5.204	3.939	4.391	3.285
4.598	3.389	5.25	33.793	6.573	4.649	6.642	8.958	5.095	6.917	6.132	3.707	6.81	5.514	4.91	5.953	5.428	4.772	5.108	3.173	4.845	5.272
5.922	13.409	2.878	4.215	6.775	4.797	3.74	7.876	6.642	14.812	6.471	3.6	4.731	4.487	4.415	10.784	5.358	27.494	4.085	5.155	5.193	4.793
4.922	38.424	7.051	8.083	5.056	4.527	6.298	8.201	6.644	7.719	6.528	3.183	4.814	5.101	4.573	11.416	7.313	5.83	3.274	4.897	7.732	5.892
2.362	8.614	5.621	10.961	7.182	5.307	6.17	17.946	4.746	9.789	6.107	3.08	5.11	6.228	4.407	5.755	3.847	7.778	4.346	3.45	6.331	6.685
4.427	5.447	6.234	7.192	6.162	6.105	5.57	14.714	5.778	7.169	5.563	3.901	2.841	4.621	3.164	4.677	4.024	31.048	4.889	4.776	5.146	6.284
5.545	4.552	5.14	34.359	4.888	6.974	5.454	15.533	5.36	8.268	5.84	3.183	5.299	10.186	4.667	6.844	4.474	21.308	3.6	2.892	7.192	6.508
7.942	11.925	4.786	10.336	3.798	8.004	3.165	3.344	7.552	4.458	5.916	3.799	6.015	5.128	5.147	5.012	5.007	47.539	2.362	6.797	4.741	7.175
5.678	9.396	7.777	11.299	6.425	9.413	6.407	7.655	5.199	7.815	7.051	3.799	6	10.317	4.726	5.472	5.007	2.474	2.765	4.239	5.117	5.767
4.98	5.748	8.359	14.693	4.05	6.159	3.393	18.777	3.206	11.487	6.831	5.236	8.618	12.096	4.848	4.665	4.581	19.175	3.617	4.005	4.736	3.094
5.027	5.511	6.006	13.721	5.973	4.749	6.14	13.134	6.286	16.989	7.995	18.457	5.336	10.962	8.372	5.6	3.787	5.492	4.34	3.745	5.862	7.606
7.316	6.449	4.682	9.308	5.23	9.842	4.96	9.091	8.476	13.462	6.856	4.621	5.409	5.143	2.263	9.286	5.077	5.587	4.369	3.936	5.976	7.931
7.083	4.922	4.963	10.755	7.795	5.877	5.303	9.746	5.567	18.132	6.246	3.901	6.051	5.128	2.685	16.873	4.582	16.547	5.538	3.322	5.475	4.484

### Sheet: Data Fig S6 Cell circularity
S1 low salinity	S1 high salinity	S2 low salinity	S2 high salinity	S3 low salinity	S3 high salinity	S4 low salinity	S4 high salinity	S5 low salinity	S5 high salinity	Anc low salinity	Anc high salinity	R1 low salinity	R1 high salinity	R2 low salinity	R2 high salinity	R3 low salinity	R3 high salinity	R4 low salinity	R4 high salinity	R5 low salinity	R5 high salinity
0.423	0.59	0.125	0.456	0.503	0.634	0.727	0.269	0.578	1	0.571	1	0.359	0.541	0.721	0.519	0.633	0.172	0.558	0.977	0.379	0.547
0.564	0.481	0.51	0.495	0.429	0.635	0.511	0.38	0.382	0.286	0.496	0.992	0.393	0.379	0.581	0.746	0.567	0.587	0.669	0.695	0.859	0.473
0.57	0.491	0.39	0.448	0.447	0.56	0.52	0.309	0.894	0.355	0.437	1	0.369	0.234	0.622	0.757	0.527	0.58	0.595	0.638	0.542	0.667
0.592	0.48	0.573	0.306	0.417	0.453	0.143	0.166	0.557	0.457	0.459	1	0.534	0.449	0.69	0.284	0.578	0.683	0.69	0.74	0.586	0.651
0.556	0.554	0.689	0.665	1	0.451	0.416	0.378	0.148	0.087	0.567	1	0.442	0.215	0.651	0.249	0.675	0.616	0.888	0.504	0.664	0.593
0.671	0.375	0.59	0.344	0.435	0.431	0.422	0.373	0.497	0.486	0.507	1	0.766	0.364	0.864	0.754	0.532	0.833	0.444	0.502	0.538	0.627
0.632	1	0.749	0.497	0.481	0.701	0.525	0.257	0.642	0.32	0.357	1	0.409	0.461	0.953	0.712	0.38	0.387	0.66	0.861	0.688	0.618
0.462	0.442	0.475	0.497	0.256	0.569	0.716	0.301	0.482	0.379	0.61	0.989	0.521	0.372	0.589	0.787	0.565	0.479	0.549	0.605	0.475	0.534
0.465	0.52	0.588	1	0.58	0.491	0.608	0.221	0.342	0.539	0.6	1	0.514	0.508	0.549	0.545	1	0.157	0.921	0.513	0.525	0.449
0.502	0.621	0.553	0.374	0.385	0.429	0.433	0.283	0.427	0.468	0.501	1	0.45	0.992	0.722	0.363	1	0.577	0.698	0.438	0.44	0.674
0.497	0.523	0.496	0.419	0.578	0.382	0.449	0.408	0.472	0.493	0.481	1	0.416	0.907	0.463	0.572	0.593	0.17	0.604	0.568	0.99	0.677
0.466	0.286	0.402	0.298	0.449	0.687	0.451	0.385	0.327	0.339	0.452	1	0.525	0.528	0.628	0.374	0.561	0.546	0.866	0.72	0.566	0.601
0.584	0.394	0.406	0.2	0.565	0.858	0.31	0.027	0.363	0.44	0.44	1	0.553	0.602	0.603	0.461	0.367	0.064	0.482	0.507	0.532	0.751
0.536	0.419	0.799	0.272	0.387	0.559	0.543	0.456	0.499	0.216	0.447	0.217	0.637	0.525	0.52	0.714	0.677	0.407	0.633	0.598	0.478	0.747
0.421	0.568	0.539	0.61	0.697	0.547	0.735	0.985	0.368	0.371	0.404	1	0.491	0.328	0.366	0.704	0.583	0.523	0.587	0.773	0.547	1
0.612	0.5	0.514	0.621	0.59	0.52	0.79	0.233	0.442	0.528	1	1	0.515	0.55	0.611	0.664	0.382	0.146	0.785	0.658	0.419	0.441
0.603	0.506	0.645	0.385	0.58	0.537	0.759	0.518	0.701	0.205	0.437	1	0.54	0.544	0.699	0.605	0.638	0.505	0.878	0.63	0.547	0.473
0.646	0.38	0.278	0.561	0.498	0.51	0.432	0.388	0.704	0.524	0.474	1	0.629	0.567	0.747	0.343	0.477	0.139	0.53	0.432	0.521	0.4
0.93	0.63	0.687	0.547	0.82	0.663	0.303	0.235	0.544	0.3	0.573	1	0.49	0.663	0.667	0.466	0.643	0.284	0.558	0.779	0.543	0.388
0.653	0.816	0.341	0.159	0.624	0.509	0.524	0.277	0.65	0.167	0.398	1	0.502	0.977	0.728	0.572	0.615	0.567	1	0.747	1	0.53
0.658	1	0.475	1	0.617	0.916	0.608	0.147	0.686	0.401	0.673	1	0.432	0.419	0.558	0.513	0.578	0.192	0.667	0.438	0.459	0.459
0.536	0.447	0.461	0.505	0.589	0.581	0.534	0.392	0.34	0.385	0.559	1	0.502	0.225	0.788	0.566	0.948	0.463	0.592	0.518	0.553	0.603
0.683	0.495	0.409	0.098	1	0.453	0.504	0.44	0.339	0.158	0.939	1	0.533	0.444	0.886	0.501	0.625	0.525	0.542	0.623	0.416	0.618
0.577	0.398	0.522	0.26	0.432	0.496	0.675	0.38	0.587	0.6	0.521	1	0.581	0.305	0.645	0.428	0.579	0.588	0.591	0.908	0.614	0.476
0.445	0.396	0.559	0.269	0.398	0.799	0.864	0.275	0.536	0.592	0.481	1	0.524	0.604	0.558	0.482	0.567	0.113	0.643	0.426	0.416	0.624
0.632	0.765	0.506	0.556	0.571	0.472	0.533	0.17	0.471	0.414	0.641	1	0.523	0.824	0.565	0.482	0.533	0.479	0.563	0.56	0.5	0.508
0.583	0.706	0.473	0.416	0.437	0.653	0.577	0.435	0.583	0.333	0.404	1	0.521	0.57	0.594	0.584	0.579	0.135	0.669	0.87	0.632	0.614
0.591	0.581	0.434	0.476	0.622	0.644	0.519	0.356	0.424	0.334	0.394	1	0.544	0.448	0.59	0.613	0.557	0.517	0.605	0.702	0.498	1
0.587	1	0.487	0.126	0.421	0.626	0.409	0.355	0.653	0.51	0.504	0.969	0.432	0.48	0.534	0.518	0.608	0.521	0.601	0.965	0.528	0.603
0.562	0.268	0.978	0.997	0.506	0.511	0.729	0.287	0.478	0.206	0.436	0.994	0.703	0.624	0.735	0.354	0.613	0.163	0.595	0.515	0.525	0.713
0.567	0.122	0.457	0.398	0.504	0.569	0.399	0.504	0.509	0.442	0.509	1	0.519	0.543	0.567	0.361	0.403	0.523	0.671	0.618	0.31	0.462
1	0.34	0.481	0.308	0.39	0.589	0.464	0.219	0.56	0.36	0.44	1	0.495	0.435	0.68	0.585	0.551	0.422	0.656	0.929	0.32	0.458
0.63	0.639	0.434	0.401	0.409	0.331	0.497	0.22	0.462	0.445	0.458	1	0.805	0.701	0.756	0.606	0.723	0.117	0.591	0.602	0.618	0.579
0.529	0.655	0.614	0.079	0.555	0.521	0.514	0.213	0.508	0.382	0.458	1	0.505	0.32	0.734	0.537	0.55	0.208	0.849	0.789	0.447	0.48
0.462	0.296	0.539	0.339	0.64	0.341	0.632	0.643	0.547	0.7	0.517	1	0.552	0.539	0.701	0.641	0.608	0.089	1	0.416	0.585	0.463
0.574	0.361	0.399	0.286	0.433	0.371	0.411	0.42	0.518	0.45	0.448	1	0.468	0.283	0.743	0.629	0.619	0.71	0.765	0.502	0.535	0.575
0.652	0.639	0.369	0.216	0.54	0.467	0.797	0.199	0.872	0.275	0.439	0.701	0.4	0.272	0.608	0.663	0.647	0.203	0.656	0.75	0.527	0.993
0.599	0.557	0.466	0.18	0.512	0.488	0.562	0.258	0.42	0.243	0.397	0.164	0.451	0.35	0.462	0.68	0.625	0.685	0.655	0.792	0.492	0.429
0.415	0.431	0.583	0.358	0.546	0.313	0.452	0.27	0.33	0.287	0.388	1	0.527	0.499	1	0.357	0.454	0.665	0.619	0.617	0.437	0.644
0.366	0.452	0.577	0.337	0.358	0.552	0.622	0.344	0.461	0.232	0.587	1	0.651	0.563	0.99	0.223	0.56	0.253	0.523	0.769	0.473	0.718
